# Natural and breeding selection converge on overlapping haplotypes with divergent directions and outcomes in wheat

**DOI:** 10.64898/2026.03.28.714077

**Authors:** Xiaoming Wang, Jesus Quiroz-Chavez, Ricardo H Ramírez-González, Zile Xiong, Xue Shi, Shengbao Xu, Sacha Przewieslik Allen, Shifeng Cheng, Nikolai Adamski, Cristobal Uauy

## Abstract

Understanding how natural and breeding selection interact to shape crop genomes is essential for improving resilience under climate change. Here, we applied a *k*-mer-based, alignment-free haplotype assignment approach to whole-genome resequencing data from 827 wheat landraces representing seven geographic groups and 208 modern cultivars. We identified haplotypes associated with local adaptation that were enriched in specific agroecological regions, many of which were derived from wild-relative introgressions. Comparative analyses revealed that natural and breeding selection largely targeted overlapping haplotype sets, but often drove them in opposite directions. Notably, haplotypes conferring adaptive advantages were frequently associated with negative regulation of agronomic traits, explaining their reduced prevalence among breeding-selected haplotypes. These results reveal the genomic basis of trade-offs between environmental adaptation and productivity and offer a framework for exploiting adaptive diversity in wheat improvement.
