## Supplemental tables for "Natural and breeding selection converge on overlapping haplotypes with divergent directions and outcomes in wheat": Table S4.xls

### Sheet: Sheet1
Supplementary Table 4: detailed information on wild relatives used in this study.
DNA order	Species name	Ploidy	Genome
1	Th. intermedium	Hexaploid (x42)	JJEESS
3	Th. junceum	Hexaploid (x42)	Jb2Jb2Je2
4	Ae. biuncialis	Tetraploid (x28)	UUMbMb
5	Th. ponticum	Decploid (x70)	JJJJEEEEEE
6	T. timopheevii	Tetraploid (x28)	AAGG
7	Th. ponticum	Decploid (x70)	JJJJEEEEEE
8	T. timopheevii	Tetraploid (x28)	AAGG
9	T. timopheevii	Tetraploid (x28)	AAGG
10	Th. intermedium	Hexaploid (x42)	JJEESS
12	T. dicoccoides	Tetraploid (x28)	AABB
14	T. monococcum	Diploid (x14)	AA
15	T. monococcum	Diploid (x14)	AA
16	T. monococcum	Diploid (x14)	AA
17	T. urartu	Diploid (x14)	AA
18	Th. elongatum	Diploid (x14)	EE
19	T. urartu	Diploid (x14)	AA
20	Ae. crassa	Hexaploid (x42)	0
21	Ae. searsii	Diploid (x14)	SsSs
22	Ae. crassa	Tetraploid (x28)	DDMcrMcr
25	Ae. cylindrica	Tetraploid (x28)	CcCcDcDc
26	Ae. kotschyii	Tetraploid (x28)	UUSvSv
27	Ae. juvenalis	Hexaploid (x42)	DDUUMjMj
28	Ae. longissima	Tetraploid (x28)	SlSl
29	Ae. juvenalis	Hexaploid (x42)	DDUUMjMj
30	Ae. longissima	Tetraploid (x28)	SlSl
31	Ae. kotschyii	Tetraploid (x28)	UUSvSv
32	Ae. bicornis	Tetraploid (x28)	SbSb
33	Ae. bicornis	Tetraploid (x28)	SbSb
34	Ae. caudata	Diploid (x14)	CC
37	S. cereale	Diploid (x14)	RR
39	Ae. caudata	Diploid (x14)	CC
40	Ae. comosa	Diploid (x14)	MM
41	Ae. comosa	Diploid (x14)	MM
42	Ae. uniaristata	Diploid (x14)	NN
43	T. monococcum	Diploid (x14)	AA
44	Ae. variablis	Tetraploid (x28)	UUSvSv
45	T. monococcum	Diploid (x14)	AA
48	Ae. vavilovii	Hexaploid (x42)	DDMcrMcrSpSp
49	Ae. vavilovii	Hexaploid (x42)	DDMcrMcrSpSp
50	Ae. tauschii	Diploid (x14)	DD
51	Ae. ventricosa	Tetraploid (x28)	DDNN
52	Ae. mutica	Diploid (x14)	TT
53	Ae. ventricosa	Tetraploid (x28)	DDNN
54	Ae. mutica	Diploid (x14)	TT
55	Ae. ventricosa	Tetraploid (x28)	DDNN
56	Ae. ovata	Tetraploid (x28)	UUMoMo
57	Ae. ovata	Tetraploid (x28)	UUMoMo
58	Ae. speltoides	Diploid (x14)	SS
61	Ae. sharonensis	Tetraploid (x28)	SlSl
62	S. iranicum	Diploid (x14)	RR
63	Ae. sharonensis	Tetraploid (x28)	SlSl
64	S. anatolicum	Diploid (x14)	SS
65	S. segetale	Diploid (x14)	RR
66	T. monococcum	Diploid (x14)	AA
67	S. strictum	Diploid (x14)	RR
68	Ae. tauschii	Diploid (x14)	DD
69	S. vavilovii	Diploid (x14)	RR
70	Ae. triaristata	Hexaploid (x42)	UUMtMtMt2Mt2
73	Ae. triaristata	Tetraploid (x28)	UUMtMt
74	Ae. umbellulata	Diploid (x14)	UU
75	Ae. triuncialis	Tetraploid (x28)	UtUtCtCt
76	T. dicoccoides	Tetraploid (x28)	AABB
77	Ae. triuncialis	Tetraploid (x28)	UtUtCtCt
78	Th. bessarabicum	Diploid (x14)	JJ
79	Ae. umbellulata	Diploid (x14)	UU
80	Th. bessarabicum	Diploid (x14)	JJ
81	T. durum	Tetraploid (x28)	AABB
82	T. turanicum	Tetraploid (x28)	AABB
83	T. dicoccoides	Tetraploid (x28)	AABB
84	T. dicoccum	Tetraploid (x28)	AABB
85	T. durum	Tetraploid (x28)	AABB
87	T. ispahanicum	Tetraploid (x28)	AABB
89	T. monococcum	Diploid (x14)	AA
90	T. dicoccoides	Tetraploid (x28)	AABB
91	T. polonicum	Tetraploid (x28)	BBAuAu
92	T. durum	Tetraploid (x28)	AABB
94	T. dicoccoides	Tetraploid (x28)	AABB
95	Ae. triaristata	Hexaploid (x42)	UUMtMtMt2Mt2
96	T. carthilicum	Tetraploid (x28)	AABB
97	T. dicoccoides	Tetraploid (x28)	AABB
svevo-pg	T. durum	Tetraploid (x28)	AABB
zavitan-pg	T. dicoccoides	Tetraploid (x28)	AABB
urartu-pg	T. urartu	Diploid (x14)	AA
dicoccoides-10x_nuq	T. dicoccoides	Tetraploid (x28)	AABB
elongathum-10x_nuq	Th. elongatum	Diploid (x14)	EE
Lo7_nuq
ponticumG37_nuq	Th. ponticum	Decploid (x70)	JJJJEEEEEE
ponticumG38_nuq	Th. ponticum	Decploid (x70)	JJJJEEEEEE
ponticumG39-10x_nuq	Th. ponticum	Decploid (x70)	JJJJEEEEEE
speltoides-10x_nuq	Ae. speltoides	Diploid (x14)	SS
timopheevi10827-10x_nuq	T. timopheevii	Tetraploid (x28)	AAGG
timopheevii10558_nuq.jf	T. timopheevii	Tetraploid (x28)	AAGG
timopheevii10827-10x-all_all	T. timopheevii	Tetraploid (x28)	AAGG
timopheevii14352_nuq.jf	T. timopheevii	Tetraploid (x28)	AAGG
timopheevii15832_nuq.jf	T. timopheevii	Tetraploid (x28)	AAGG
timopheevii17024-10x_all	T. timopheevii	Tetraploid (x28)	AAGG
timopheevii22438_nuq.jf	T. timopheevii	Tetraploid (x28)	AAGG
timopheevii3708_nuq.jf	T. timopheevii	Tetraploid (x28)	AAGG
ventricosa-10x_nuq	Ae. ventricosa	Tetraploid (x28)	DDNN
ventricosa2067-10x_nuq	Ae. ventricosa	Tetraploid (x28)	DDNN
ventricosa2181	Ae. ventricosa	Tetraploid (x28)	DDNN
ventricosa2210-10x_all	Ae. ventricosa	Tetraploid (x28)	DDNN
ventricosa2211-10x_nuq	Ae. ventricosa	Tetraploid (x28)	DDNN
ventricosa2234-10x_all	Ae. ventricosa	Tetraploid (x28)	DDNN
ventricosaCGB116981	Ae. ventricosa	Tetraploid (x28)	DDNN
